# Sex differences in epigenetic mechanisms of chronic pain-induced depression

**DOI:** 10.64898/2026.07.04.736250

**Authors:** Mithil Gaikwad, Vandana Shree Vedartham Srinivasan, Beyza Ayazgok, Mathieu Bruggeman, Heba Elseedy, Hanus Slavik, Alba Caparros-Roissard, Yahia Hadj-Arab, Khaled Abdallah, Noémie Willem, Stéphanie Le Gras, Benoit Labonté, Ipek Yalcin, Pierre-Eric Lutz

## Abstract

Chronic pain is a major risk factor for depression, yet the molecular mechanisms underlying this comorbidity remain poorly understood, particularly in women. To address this gap, we systematically investigated sex differences in the epigenomic adaptations associated with chronic pain-induced depressive-like behaviors. Neuropathic pain was induced in the mouse using the sciatic nerve cuff model, and molecular analyses were performed in the anterior cingulate cortex (ACC), a key brain region implicated in both pain and affective processing. We profiled genome-wide DNA methylation, three histone modifications (H3K27ac, H3K4me1, and H3K27me3), and gene expression using EM-seq, Cut&Tag sequencing, and RNA-seq, respectively. Differential analyses were conducted for each molecular layer and integrated through gene co-expression network analysis. We found that chronic pain induced extensive remodeling of DNA methylation and histone modification landscapes in both sexes. Strikingly, these changes occurred at largely distinct genomic loci in males and females, revealing pronounced sex-specific epigenetic responses. Despite this divergence, the affected regions displayed similar regulatory organization, including enrichment at shared genic features, transcription factor binding sites, and chromatin profiles. Importantly, these adaptations converged on partly overlapping genes, biological pathways, and co-expression modules across sexes. The most affected gene modules were predominantly associated with synapse-related processes, consistent with previous knowledge, and were closely connected to modules enriched for epigenetic regulatory functions. Together, these findings indicate that chronic pain engages sex-specific epigenetic mechanisms that ultimately converge on common functional outcomes. Such convergence highlights the potential value of targeting sex-specific epigenetic substrates in future therapeutic strategies.
