## Supplementary Table 1 for "Sex differences in epigenetic mechanisms of chronic pain-induced depression"

### Sheet: Sequencing depth
Data	Histone mark	sample	group	Number of reads (Males)	Number of reads (Females)
RNA-seq	-	Sham_1	Sham	67229524	79237303
		Sham_2	Sham	68467656	94701034
		Sham_3	Sham	60425541	68412050
		Sham_4	Sham	68562639	67257347
		Sham_5	Sham	73584716	80611996
		Sham_6	Sham	69319875	67175692
		CPID_1	CPID	54455933	71339310
		CPID_2	CPID	74491936	61945484
		CPID_3	CPID	69386781	88341366
		CPID_4	CPID	52917938	89815295
		CPID_5	CPID	82612705	67298943
		CPID_6	CPID	64730860	72841694
EM-seq		Sham_1	Sham	230578821	188045588
		Sham_2	Sham	186738833	146756728
		Sham_3	Sham	245721756	140000398
		Sham_4	Sham	224190917	163493366
		Sham_5	Sham	192489184	161969238
		Sham_6	Sham	239006094	109124437
		CPID_1	CPID	240741594	148776755
		CPID_2	CPID	189330973	247731269
		CPID_3	CPID	183238568	153810781
		CPID_4	CPID	275250238	170748214
		CPID_5	CPID	180927568	139965516
		CPID_6	CPID	189327438	154492017
Cut&Tag	H3K27ac	Sham_1	Sham	14177713	21804106
		Sham_2	Sham	15163826	16979959
		Sham_3	Sham	12983691	17130160
		Sham_4	Sham	17349800	12473050
		Sham_5	Sham	16881306	14638544
		Sham_6	Sham	12346745	19657073
		CPID_1	CPID	12162401	15936280
		CPID_2	CPID	17786133	17220650
		CPID_3	CPID	14353403	12482320
		CPID_4	CPID	12936179	13763766
		CPID_5	CPID	11461984	24502667
		CPID_6	CPID	18508367	17865026
	H3K27me3	Sham_1	Sham	17229591	12007691
		Sham_2	Sham	29559176	17025363
		Sham_3	Sham	14421923	10037332
		Sham_4	Sham	15333025	27670119
		Sham_5	Sham	22073298	15766436
		Sham_6	Sham	19710960	16525632
		CPID_1	CPID	13229373	10438010
		CPID_2	CPID	14275221	15402707
		CPID_3	CPID	18906163	12633137
		CPID_4	CPID	13326160	11720907
		CPID_5	CPID	19828466	23281542
		CPID_6	CPID	15031722	18686011
	H3K4me1	Sham_1	Sham	19425396	15161044
		Sham_2	Sham	11588637	17201290
		Sham_3	Sham	18869975	19859806
		Sham_4	Sham	24740763	10798594
		Sham_5	Sham	10866858	16754409
		Sham_6	Sham	10304916	18180010
		CPID_1	CPID	11865227	16688092
		CPID_2	CPID	14439508	17189622
		CPID_3	CPID	17880445	19186304
		CPID_4	CPID	11387177	11163577
		CPID_5	CPID	18704242	19126557
		CPID_6	CPID	13227662	15314181

### Sheet: Trinuc mean methylation
trinucleotide	sex	group	sample	genome-wide average meth (%)
CAC	Male	CPID	CPID1	6.39
CAG	Male	CPID	CPID1	2.09
CAT	Male	CPID	CPID1	2.06
CTC	Male	CPID	CPID1	1.73
CAA	Male	CPID	CPID1	1.29
CTG	Male	CPID	CPID1	0.27
CTT	Male	CPID	CPID1	0.27
CTA	Male	CPID	CPID1	0.24
CCC	Male	CPID	CPID1	0.2
CCG	Male	CPID	CPID1	0.15
CCT	Male	CPID	CPID1	0.1
CCA	Male	CPID	CPID1	0.09
CAC	Male	CPID	CPID2	6.7
CAG	Male	CPID	CPID2	2.17
CAT	Male	CPID	CPID2	2.14
CTC	Male	CPID	CPID2	1.86
CAA	Male	CPID	CPID2	1.33
CTG	Male	CPID	CPID2	0.29
CTT	Male	CPID	CPID2	0.29
CTA	Male	CPID	CPID2	0.25
CCC	Male	CPID	CPID2	0.21
CCG	Male	CPID	CPID2	0.16
CCT	Male	CPID	CPID2	0.11
CCA	Male	CPID	CPID2	0.1
CAC	Male	CPID	CPID3	6.57
CTC	Male	CPID	CPID3	2.43
CAG	Male	CPID	CPID3	2.03
CAT	Male	CPID	CPID3	1.97
CAA	Male	CPID	CPID3	1.24
CTT	Male	CPID	CPID3	0.29
CTG	Male	CPID	CPID3	0.28
CTA	Male	CPID	CPID3	0.24
CCC	Male	CPID	CPID3	0.2
CCG	Male	CPID	CPID3	0.15
CCT	Male	CPID	CPID3	0.1
CCA	Male	CPID	CPID3	0.1
CAC	Male	CPID	CPID4	6.33
CTC	Male	CPID	CPID4	2.25
CAG	Male	CPID	CPID4	1.96
CAT	Male	CPID	CPID4	1.9
CAA	Male	CPID	CPID4	1.18
CTT	Male	CPID	CPID4	0.3
CTG	Male	CPID	CPID4	0.29
CTA	Male	CPID	CPID4	0.25
CCC	Male	CPID	CPID4	0.23
CCG	Male	CPID	CPID4	0.19
CCT	Male	CPID	CPID4	0.12
CCA	Male	CPID	CPID4	0.12
CAC	Male	CPID	CPID5	6.48
CAG	Male	CPID	CPID5	2.11
CAT	Male	CPID	CPID5	2.1
CTC	Male	CPID	CPID5	1.73
CAA	Male	CPID	CPID5	1.3
CTG	Male	CPID	CPID5	0.28
CTT	Male	CPID	CPID5	0.27
CTA	Male	CPID	CPID5	0.24
CCC	Male	CPID	CPID5	0.2
CCG	Male	CPID	CPID5	0.15
CCT	Male	CPID	CPID5	0.1
CCA	Male	CPID	CPID5	0.1
CAC	Male	CPID	CPID6	6.23
CAG	Male	CPID	CPID6	2.05
CAT	Male	CPID	CPID6	2.02
CTC	Male	CPID	CPID6	1.68
CAA	Male	CPID	CPID6	1.27
CTG	Male	CPID	CPID6	0.28
CTT	Male	CPID	CPID6	0.28
CTA	Male	CPID	CPID6	0.25
CCC	Male	CPID	CPID6	0.21
CCG	Male	CPID	CPID6	0.17
CCT	Male	CPID	CPID6	0.12
CCA	Male	CPID	CPID6	0.11
CAC	Male	Sham	Sham1	6.37
CTC	Male	Sham	Sham1	2.36
CAG	Male	Sham	Sham1	1.96
CAT	Male	Sham	Sham1	1.91
CAA	Male	Sham	Sham1	1.2
CTT	Male	Sham	Sham1	0.27
CTG	Male	Sham	Sham1	0.26
CTA	Male	Sham	Sham1	0.22
CCC	Male	Sham	Sham1	0.18
CCG	Male	Sham	Sham1	0.12
CCT	Male	Sham	Sham1	0.08
CCA	Male	Sham	Sham1	0.08
CAC	Male	Sham	Sham2	7.01
CTC	Male	Sham	Sham2	2.59
CAG	Male	Sham	Sham2	2.18
CAT	Male	Sham	Sham2	2.12
CAA	Male	Sham	Sham2	1.32
CTT	Male	Sham	Sham2	0.3
CTG	Male	Sham	Sham2	0.29
CTA	Male	Sham	Sham2	0.25
CCC	Male	Sham	Sham2	0.2
CCG	Male	Sham	Sham2	0.14
CCT	Male	Sham	Sham2	0.09
CCA	Male	Sham	Sham2	0.09
CAC	Male	Sham	Sham3	6.59
CTC	Male	Sham	Sham3	2.38
CAG	Male	Sham	Sham3	2.03
CAT	Male	Sham	Sham3	1.98
CAA	Male	Sham	Sham3	1.23
CTT	Male	Sham	Sham3	0.28
CTG	Male	Sham	Sham3	0.27
CTA	Male	Sham	Sham3	0.23
CCC	Male	Sham	Sham3	0.19
CCG	Male	Sham	Sham3	0.12
CCT	Male	Sham	Sham3	0.09
CCA	Male	Sham	Sham3	0.08
CAC	Male	Sham	Sham4	6.86
CTC	Male	Sham	Sham4	2.53
CAG	Male	Sham	Sham4	2.11
CAT	Male	Sham	Sham4	2.06
CAA	Male	Sham	Sham4	1.3
CTT	Male	Sham	Sham4	0.3
CTG	Male	Sham	Sham4	0.28
CTA	Male	Sham	Sham4	0.24
CCC	Male	Sham	Sham4	0.19
CCG	Male	Sham	Sham4	0.13
CCT	Male	Sham	Sham4	0.09
CCA	Male	Sham	Sham4	0.08
CAC	Male	Sham	Sham5	6.49
CTC	Male	Sham	Sham5	2.36
CAG	Male	Sham	Sham5	2.02
CAT	Male	Sham	Sham5	1.97
CAA	Male	Sham	Sham5	1.22
CTT	Male	Sham	Sham5	0.28
CTG	Male	Sham	Sham5	0.27
CTA	Male	Sham	Sham5	0.24
CCC	Male	Sham	Sham5	0.19
CCG	Male	Sham	Sham5	0.14
CCT	Male	Sham	Sham5	0.09
CCA	Male	Sham	Sham5	0.08
CAC	Male	Sham	Sham6	6.78
CTC	Male	Sham	Sham6	2.5
CAG	Male	Sham	Sham6	2.09
CAT	Male	Sham	Sham6	2.03
CAA	Male	Sham	Sham6	1.28
CTT	Male	Sham	Sham6	0.3
CTG	Male	Sham	Sham6	0.29
CTA	Male	Sham	Sham6	0.25
CCC	Male	Sham	Sham6	0.21
CCG	Male	Sham	Sham6	0.15
CCT	Male	Sham	Sham6	0.1
CCA	Male	Sham	Sham6	0.1
CG	Male	CPID	CPID1	79.71
CG	Male	CPID	CPID2	80.02
CG	Male	CPID	CPID3	78.37
CG	Male	CPID	CPID4	79.96
CG	Male	CPID	CPID5	80.22
CG	Male	CPID	CPID6	79.97
CG	Male	Sham	Sham1	79.42
CG	Male	Sham	Sham2	80.56
CG	Male	Sham	Sham3	80.13
CG	Male	Sham	Sham4	79.59
CG	Male	Sham	Sham5	80.9
CG	Male	Sham	Sham6	79.98
CAC	Female	CPID	CPID1	5.67
CAT	Female	CPID	CPID1	1.93
CAG	Female	CPID	CPID1	1.92
CTC	Female	CPID	CPID1	1.26
CAA	Female	CPID	CPID1	1.21
CTG	Female	CPID	CPID1	0.27
CTT	Female	CPID	CPID1	0.26
CTA	Female	CPID	CPID1	0.25
CCG	Female	CPID	CPID1	0.25
CCC	Female	CPID	CPID1	0.24
CCA	Female	CPID	CPID1	0.13
CCT	Female	CPID	CPID1	0.13
CAC	Female	CPID	CPID2	5.99
CAG	Female	CPID	CPID2	2
CAT	Female	CPID	CPID2	2
CTC	Female	CPID	CPID2	1.39
CAA	Female	CPID	CPID2	1.21
CTG	Female	CPID	CPID2	0.28
CTT	Female	CPID	CPID2	0.25
CCG	Female	CPID	CPID2	0.24
CTA	Female	CPID	CPID2	0.24
CCC	Female	CPID	CPID2	0.21
CCA	Female	CPID	CPID2	0.12
CCT	Female	CPID	CPID2	0.11
CAC	Female	CPID	CPID3	5.94
CAT	Female	CPID	CPID3	2.04
CAG	Female	CPID	CPID3	2.01
CTC	Female	CPID	CPID3	1.36
CAA	Female	CPID	CPID3	1.25
CCG	Female	CPID	CPID3	0.32
CTG	Female	CPID	CPID3	0.3
CTT	Female	CPID	CPID3	0.27
CTA	Female	CPID	CPID3	0.26
CCC	Female	CPID	CPID3	0.24
CCA	Female	CPID	CPID3	0.14
CCT	Female	CPID	CPID3	0.13
CAC	Female	CPID	CPID4	6.52
CAT	Female	CPID	CPID4	2.24
CAG	Female	CPID	CPID4	2.22
CTC	Female	CPID	CPID4	1.5
CAA	Female	CPID	CPID4	1.36
CCG	Female	CPID	CPID4	0.33
CTG	Female	CPID	CPID4	0.32
CTT	Female	CPID	CPID4	0.29
CTA	Female	CPID	CPID4	0.27
CCC	Female	CPID	CPID4	0.25
CCA	Female	CPID	CPID4	0.14
CCT	Female	CPID	CPID4	0.14
CAC	Female	CPID	CPID5	5.56
CAT	Female	CPID	CPID5	1.93
CAG	Female	CPID	CPID5	1.91
CTC	Female	CPID	CPID5	1.28
CAA	Female	CPID	CPID5	1.19
CCG	Female	CPID	CPID5	0.35
CTG	Female	CPID	CPID5	0.3
CTT	Female	CPID	CPID5	0.26
CTA	Female	CPID	CPID5	0.25
CCC	Female	CPID	CPID5	0.23
CCA	Female	CPID	CPID5	0.14
CCT	Female	CPID	CPID5	0.13
CAC	Female	CPID	CPID6	6.01
CAG	Female	CPID	CPID6	2.03
CAT	Female	CPID	CPID6	2.03
CTC	Female	CPID	CPID6	1.47
CAA	Female	CPID	CPID6	1.23
CTG	Female	CPID	CPID6	0.3
CCG	Female	CPID	CPID6	0.29
CTT	Female	CPID	CPID6	0.27
CTA	Female	CPID	CPID6	0.25
CCC	Female	CPID	CPID6	0.23
CCA	Female	CPID	CPID6	0.13
CCT	Female	CPID	CPID6	0.12
CAC	Female	Sham	Sham1	6
CAT	Female	Sham	Sham1	2.03
CAG	Female	Sham	Sham1	2.01
CTC	Female	Sham	Sham1	1.38
CAA	Female	Sham	Sham1	1.23
CTG	Female	Sham	Sham1	0.28
CTT	Female	Sham	Sham1	0.26
CCG	Female	Sham	Sham1	0.24
CTA	Female	Sham	Sham1	0.24
CCC	Female	Sham	Sham1	0.21
CCA	Female	Sham	Sham1	0.11
CCT	Female	Sham	Sham1	0.11
CAC	Female	Sham	Sham2	6.02
CAT	Female	Sham	Sham2	2.09
CAG	Female	Sham	Sham2	2.06
CTC	Female	Sham	Sham2	1.37
CAA	Female	Sham	Sham2	1.27
CCG	Female	Sham	Sham2	0.3
CTG	Female	Sham	Sham2	0.3
CTT	Female	Sham	Sham2	0.28
CTA	Female	Sham	Sham2	0.27
CCC	Female	Sham	Sham2	0.24
CCA	Female	Sham	Sham2	0.14
CCT	Female	Sham	Sham2	0.13
CAC	Female	Sham	Sham3	6.22
CAT	Female	Sham	Sham3	2.22
CAG	Female	Sham	Sham3	2.18
CTC	Female	Sham	Sham3	1.41
CAA	Female	Sham	Sham3	1.35
CCG	Female	Sham	Sham3	0.41
CTG	Female	Sham	Sham3	0.34
CTT	Female	Sham	Sham3	0.3
CTA	Female	Sham	Sham3	0.29
CCC	Female	Sham	Sham3	0.29
CCA	Female	Sham	Sham3	0.17
CCT	Female	Sham	Sham3	0.15
CAC	Female	Sham	Sham4	6.37
CAT	Female	Sham	Sham4	2.21
CAG	Female	Sham	Sham4	2.19
CTC	Female	Sham	Sham4	1.48
CAA	Female	Sham	Sham4	1.33
CTG	Female	Sham	Sham4	0.32
CCG	Female	Sham	Sham4	0.32
CTT	Female	Sham	Sham4	0.28
CTA	Female	Sham	Sham4	0.27
CCC	Female	Sham	Sham4	0.25
CCA	Female	Sham	Sham4	0.14
CCT	Female	Sham	Sham4	0.13
CAC	Female	Sham	Sham5	6.55
CAT	Female	Sham	Sham5	2.28
CAG	Female	Sham	Sham5	2.24
CTC	Female	Sham	Sham5	1.5
CAA	Female	Sham	Sham5	1.39
CCG	Female	Sham	Sham5	0.38
CTG	Female	Sham	Sham5	0.34
CTT	Female	Sham	Sham5	0.3
CTA	Female	Sham	Sham5	0.29
CCC	Female	Sham	Sham5	0.27
CCA	Female	Sham	Sham5	0.16
CCT	Female	Sham	Sham5	0.15
CAC	Female	Sham	Sham6	5.05
CAT	Female	Sham	Sham6	1.92
CAG	Female	Sham	Sham6	1.8
CAA	Female	Sham	Sham6	1.21
CTC	Female	Sham	Sham6	1.15
CCG	Female	Sham	Sham6	0.7
CCC	Female	Sham	Sham6	0.36
CTG	Female	Sham	Sham6	0.36
CTA	Female	Sham	Sham6	0.32
CTT	Female	Sham	Sham6	0.31
CCA	Female	Sham	Sham6	0.25
CCT	Female	Sham	Sham6	0.21
CG	Female	CPID	CPID1	78.22
CG	Female	CPID	CPID2	82.21
CG	Female	CPID	CPID3	82.61
CG	Female	CPID	CPID4	83.23
CG	Female	CPID	CPID5	82.02
CG	Female	CPID	CPID6	82.42
CG	Female	Sham	Sham1	82.23
CG	Female	Sham	Sham2	81.92
CG	Female	Sham	Sham3	82.32
CG	Female	Sham	Sham4	82.95
CG	Female	Sham	Sham5	83.1
CG	Female	Sham	Sham6	79.07

### Sheet: CPID effectsDEGsDMRsdiffPeaks
Main Data type	Tools	Model	Significance Test (with cutoff)	Number of differential genes/regions (Males)	Number of differential genes/regions (Females)
RNA-seq	DESeq2	Negative Binomial Model	Wald test (p<0.01)	444	712
DNAm-CG	MethylSig	Beta-Binomial Model	Likelihood Ratio Test (p < 0.01)	21661	22154
DNAm-CG	dmrseq	Generalized least squares regression model	Permutation test (p <= 0.1)	4302	8010
DNAm-CG	dss	Lognormal-beta-binomial hierarchical model	Wald test (p.threshold=0.05)	5153	17967
CG DMRs	DMRs are consistently found in 2/3 tools			3803	8643
DNAm-CAC	MethylSig	Beta-Binomial Model	Likelihood Ratio Test (p < 0.01)	21759	18539
DNAm-CAC	dmrseq	Generalized least squares regression model	Permutation test (p <= 0.1)	922	2019
DNAm-CAC	dss	Lognormal-beta-binomial hierarchical model	Wald test (p.threshold=0.05)	10685	21417
CAC DMRs	DMRs are consistently found in 2/3 tools			3937	6336
DNAm	methylseekR	Hidden Markov model	FDR.cutoff <- 5% and (using the in-house pipeline)diff across groups<abs(4)	169 diffUMRs and 541 diffLMRs	276 diffUMRs and 1051 diffLMRs
DNAm	CluBCpG	DBSCAN	Wilcox.test;p<0.005	2254	4877
Histone (H3K27ac)	DESeq2	Neg Binomial Model	Wald test (p<0.01)	9616	8897
Histone (H3K27me3)	DESeq2	Negative Binomial Model	Wald test (p<0.01)	9778	5255
Histone (H3K4me1)	DESeq2	Negative Binomial Model	Wald test (p<0.01)	11396	8270

### Sheet: Sex effectsDMRsdiffPeaks
Main Data type	Tools	Model	Significance Test (with cutoff)	Number of differential genes/regions
DNAm-CG	MethylSig	Beta-Binomial Model	Likelihood Ratio Test (p < 0.01)	57844
DNAm-CG	dmrseq	Generalized least squares regression model	Permutation test (p <= 0.1)	22227
DNAm-CG	dss	Lognormal-beta-binomial hierarchical model	Wald test (p.threshold=0.05)	30601
CG DMRs	DMRs are consistently found in 2/3 tools			22780
DNAm-CAC	MethylSig	Beta-Binomial Model	Likelihood Ratio Test (p < 0.01)	60552
DNAm-CAC	dmrseq	Generalized least squares regression model	Permutation test (p <= 0.1)	14718
DNAm-CAC	dss	Lognormal-beta-binomial hierarchical model	Wald test (p.threshold=0.05)	61431
CAC DMRs	DMRs are consistently found in 2/3 tools			30994
Histone (H3K27ac)	DESeq2	Negative Binomial Model	Wald test (p<0.01)	10991
Histone (H3K27me3)	DESeq2	Negative Binomial Model	Wald test (p<0.01)	14789
Histone (H3K4me1)	DESeq2	Negative Binomial Model	Wald test (p<0.01)	12479
