## Supplementary Table 16 for "Sex differences in epigenetic mechanisms of chronic pain-induced depression"

### Sheet: Lopez_et_al_2024
module id	L2_3	L5	L6	Microglia	Oligo_pc	Oligo	Inhib	Astro	Endo	VLMC
m_2	0.999989	1	1	0.907744	0.96051	0.998908	0.999998	0.0181622	0.990073	0.957504
m_3	1.16795e-38	1.32084e-46	4.32408e-61	0.299283	0.0407886	0.0189785	9.72564e-12	0.999767	0.0909127	0.926918
m_4	0.986187	0.997524	0.997547	0.988566	0.978949	0.997306	0.997187	1	0.979655	0.999916
m_5	0.252868	0.573566	0.0223639	0.223031	0.0461635	0.463055	0.000105941	6.05201e-05	0.589969	0.708235
m_6	0.000122119	0.000202271	0.00969804	0.000105687	0.0078715	0.000110463	1.26614e-13	0.000771688	5.25506e-07	4.08793e-05
m_7	0.228032	0.345231	0.000670111	0.897738	0.915782	0.946543	0.954267	0.999961	0.985888	0.99997
m_8	0.000335335	0.0159753	0.187486	0.566305	0.434696	0.74769	0.243827	0.999848	0.92643	0.999497
m_9	0.999538	0.999985	1	0.971598	0.986634	0.993818	0.999996	0.999986	2.46981e-05	1.21234e-23
m_10	0.677855	0.312349	0.982359	0.731608	0.148162	0.251452	1.64654e-08	0.315993	0.611295	0.49417
m_11	0.997844	0.999781	0.999998	0.512532	0.770838	0.996153	0.999998	0.352333	0.86373	0.925397
m_12	0.996006	0.999436	0.999896	0.0190513	0.161722	0.00187992	0.963498	4.05036e-05	0.0514792	0.000106713
m_14	0.999999	0.99999	1	0.645046	0.982579	0.998262	0.999994	0.860476	0.99276	0.417556
m_15	1	0.999885	0.999743	0.806396	0.962695	0.98185	0.999965	0.998817	0.963677	0.973604
m_16	0.999974	0.999997	0.998881	0.513744	0.0787287	0.0046592	0.980284	6.90151e-20	0.493564	0.174957
m_17	0.727973	0.458036	0.940474	0.0455393	0.0869777	0.972915	0.0172415	0.156835	0.162265	0.013091
m_18	1	0.999998	1	0.999986	1	0.999944	1	1	1	0.999891
m_19	1	0.998335	0.994996	1	0.0472501	3.17289e-27	0.999705	0.987567	0.316123	0.464576
m_20	0.985431	0.963078	0.950332	0.980526	0.982717	0.994783	0.988751	0.998598	0.847452	0.999752
m_21	0.523324	0.0580999	0.144858	0.689557	0.534869	0.98206	0.0148965	0.789364	0.537553	0.56142
m_22	0.932822	0.0318105	0.838873	0.83902	1	0.625552	0.0851147	0.570571	0.734676	0.485644
m_24	0.950805	0.993156	0.999703	0.81985	0.999453	0.999879	0.991628	0.893042	0.999469	0.997043
m_25	0.972184	0.997992	0.993937	0.696659	1	0.982847	0.996543	0.859902	1	0.968745
m_26	0.950839	0.999745	0.9987	0.464737	0.583339	0.994595	0.99694	0.746903	0.891133	0.982408
m_27	1	0.998433	1	0.662179	0.0532926	0.327459	0.984506	1.04568e-14	0.285341	0.00307698
m_28	0.989927	1	1	1	0.802902	0.116424	0.88778	0.575968	0.480727	0.318573
m_30	0.00015034	1.37202e-08	0.000680425	0.0196942	0.130056	0.321029	0.172311	0.85465	0.0182351	0.103887
m_31	2.67727e-07	7.42775e-10	2.46684e-09	0.743186	0.0584224	0.222389	2.30089e-07	0.85535	0.22387	0.873133
m_32	0.035782	1.61439e-07	3.42769e-15	0.133975	0.848525	0.107166	8.05066e-05	0.71578	0.0977829	0.447454
m_33	0.0322991	0.00041378	8.88552e-05	0.768753	0.395379	0.344563	0.0804312	0.999654	0.961307	0.926141
m_36	1.82095e-06	1.00115e-05	1.69992e-08	0.3936	0.10522	0.0122077	0.0969619	0.0254403	0.540723	0.396054
m_37	1.62773e-19	4.53773e-11	4.33454e-15	0.982756	0.391055	0.963229	0.00695928	0.991477	1	0.9784
m_38	4.45524e-09	5.03603e-10	1.66018e-14	1	0.673802	0.406273	0.0290105	1	0.675263	1
m_39	0.0479215	0.178985	0.267717	0.0316357	0.619183	0.135998	0.173858	0.586684	0.0706347	0.509872
m_48	0.841806	0.980527	0.993133	0.958959	0.879127	0.978762	0.995222	0.999989	0.954408	0.999874
m_49	0.346569	0.435326	0.909515	1	0.660927	0.657498	0.127724	0.969362	0.662393	0.855925
m_50	1	0.949984	0.974298	0.846939	1	1	0.983057	0.950745	1	0.487892
m_57	0.930807	0.528541	0.487673	0.857765	0.787004	0.961224	0.401547	0.71773	0.45542	0.760229
m_59	0.0168558	0.250955	0.396317	0.219474	0.572193	0.102436	4.90031e-05	0.0378528	0.574359	0.858099
m_60	0.0582292	0.923224	0.89149	0.934262	0.455221	0.932552	0.936423	0.656473	0.865148	0.581181
m_61	0.598849	0.469531	0.413253	0.0135384	0.579577	0.751948	0.136177	0.236924	0.806795	0.284641
m_62	0.221031	0.058831	0.00159028	0.530365	0.685491	0.371238	0.0280441	0.0964938	0.848456	0.990065
m_63	0.986883	0.973277	0.0307316	0.0606833	0.181231	0.313194	0.0282431	0.160679	0.0241335	0.358412
m_64	0.28095	0.393456	0.0212532	1	0.572193	0.764349	0.487531	0.397235	0.856632	0.968745
m_65	0.970863	0.71589	0.993537	0.69137	0.566715	0.557044	0.768518	0.000816602	0.853809	0.120072
m_66	0.572855	0.343721	0.216023	0.669457	0.00963751	0.325323	0.00491739	0.0593625	0.10946	0.837777
m_67	0.761736	0.957631	0.975057	0.711168	0.62648	0.60658	0.544899	0.0321075	0.627951	0.0940567
m_71	2.84858e-06	0.00284	0.0102238	0.00891547	0.411736	0.032661	1.5477e-08	0.376452	0.0222409	0.264459
m_72	0.509767	0.638115	0.413514	0.0460124	0.513191	0.649309	0.119432	0.055037	0.237124	0.539411
m_73	0.378221	0.48265	0.972669	0.0358136	0.05729	0.585732	0.690089	0.0153701	0.000619663	0.0144402
m_76	0.232022	0.00357868	0.138758	0.779181	0.69811	0.448769	0.0020642	0.729812	0.333885	0.158708
m_79	2.54771e-08	7.5467e-08	3.35708e-08	0.66686	0.287223	0.669586	2.01404e-05	0.236246	0.7598	0.956288
m_80	0.39672	0.894276	0.0655307	0.218904	0.75041	0.273535	0.985896	0.997204	0.753762	0.991541
m_82	0.99813	0.955076	0.763446	0.989921	0.896715	0.965459	0.994281	0.999045	0.990539	0.99945
m_86	0.0219719	0.0292289	0.555043	0.898383	0.0842988	0.444757	0.0551665	0.966408	0.590887	0.973418
m_87	0.0924009	0.0684218	0.288764	0.262938	0.97622	0.483272	0.614746	0.98312	0.810568	0.970917
m_88	0.0559905	0.552645	0.840375	0.794782	0.71515	0.92857	0.368119	0.758808	1	0.894556
m_91	0.178825	0.900591	0.0387483	0.621892	0.814045	0.263236	0.651633	0.99558	0.815294	0.950882
m_92	0.0720975	0.529519	0.969276	0.680567	0.846849	0.746046	0.866349	1	0.284653	0.846203
m_93	0.984878	0.999108	0.999725	0.758793	0.887767	0.942378	0.999867	1	0.0215324	5.68781e-17
m_101	0.995288	0.984803	0.999718	0.361514	0.346265	0.909813	0.999565	0.163925	0.547895	0.691065
m_102	0.964425	0.995215	0.987788	0.80785	1	0.994255	0.999989	0.517049	0.96942	0.945338
m_104	1	1	1	0.440756	0.69811	0.919294	0.953933	0.729812	0.699556	0.88299
m_108	0.797815	0.7056	0.809873	0.00284661	0.782833	0.612127	0.245989	0.339969	0.448984	0.505042
m_109	0.844434	0.984868	0.884136	0.430247	0.667938	0.570147	0.994215	0.919854	0.96942	0.861604
m_111	0.784895	0.974047	0.977691	0.368317	0.391055	0.0328864	0.489313	0.0422899	0.213678	0.0110572
m_112	0.719007	0.91643	0.998635	0.646305	1	0.975237	0.827388	0.80572	0.523232	0.60113
m_113	0.951388	0.890864	0.993336	0.586221	0.839119	0.672274	0.990693	0.145244	0.840736	0.688856
m_115	0.391979	0.681302	0.991663	0.194485	0.108295	0.325323	0.289963	4.59841e-05	0.00981564	0.00490346
m_116	0.966317	0.727408	0.816164	0.440756	0.69811	0.919294	0.953933	0.894807	0.699556	1
m_122	0.999732	0.998549	0.999988	0.907106	0.956154	0.999348	0.888942	0.983523	0.988953	0.804398
m_123	0.979395	0.981305	0.909708	0.0856628	0.797419	0.263142	0.999449	0.353676	0.927753	0.477129
m_124	0.842123	1	0.807428	1	0.692208	0.703008	1	1	1	0.87886
m_127	0.97295	1	1	0.799734	1	1	1	0.767897	1	0.898152
m_128	0.966317	0.314605	0.93636	0.440756	0.69811	0.711482	0.326838	0.077962	0.333885	0.626938
m_130	1	0.999935	0.99998	0.985682	1	0.903052	0.998806	0.995124	0.873652	0.966937
m_131	1	0.960182	0.976802	0.356097	0.633637	0.617205	0.983355	0.960681	1	0.834495
m_132	1	1	0.983859	0.750511	1	1	0.93626	0.971215	0.66889	0.580969
m_133	0.947782	1	0.979935	0.373452	0.647545	0.362863	0.985786	0.639274	0.649015	0.551452
m_137	0.949698	0.944531	0.954874	0.775688	0.629534	0.356602	0.632231	8.53573e-11	0.406903	0.0622893
m_138	0.873213	0.996694	0.891435	1	0.256767	0.976226	0.924612	0.101684	1	0.958719
m_140	0.886801	0.934759	0.9716	0.553133	0.196657	0.341421	0.999923	9.59955e-05	0.673322	0.984422
m_141	1	0.992571	0.977279	1	0.446961	0.612127	0.944108	1.54962e-05	0.784158	0.505042
m_143	0.955697	0.970815	0.568391	0.156785	0.296937	0.189645	0.136715	0.0066157	0.29854	0.127547
m_144	0.964419	1	0.62273	0.773723	0.692208	0.222882	0.849853	0.0290952	0.693658	0.152263
m_146	0.990267	0.589069	0.995563	0.72343	0.175116	0.868598	0.193932	0.331096	0.573551	0.016594
m_147	0.138822	0.490534	0.412311	0.00236411	0.516255	0.927014	0.0735871	0.243167	0.293929	0.53675
m_149	0.999997	0.999995	1	1	1	0.999865	1	1	1	1
m_150	0.999191	0.980545	0.998384	0.985486	1	0.970338	0.979677	0.998497	1	0.843336
m_155	0.600201	0.85471	0.975833	0.850636	0.778582	1	0.997866	0.953225	1	1
m_156	0.646687	0.514861	0.262211	0.779181	1	0.711482	0.699348	0.894807	0.333885	0.88299
m_165	0.42076	0.133161	0.0785569	1	0.287858	0.905421	0.0654113	0.849116	0.850931	0.651202
m_167	0.751924	0.447257	0.757941	0.526386	1	0.558219	0.0982107	0.0714355	0.409504	0.235266
m_168	0.966317	0.0111675	0.816164	1	1	0.711482	0.326838	1	1	0.88299
m_170	0.31592	0.912519	0.965139	0.892268	1	0.986932	0.955685	0.986516	1	0.970959
m_175	0.858429	1	0.98782	0.360899	0.509207	0.973132	0.992555	0.288472	0.243199	0.357327
m_176	0.963792	0.995962	0.999877	0.802485	0.422984	0.874955	0.996475	0.874561	1	1
m_178	1	0.986159	1	0.813886	0.380566	0.765274	0.775857	1.39547e-08	0.737792	0.416686
m_179	1	0.988515	1	0.518972	0.0486737	0.157164	0.996571	1.69803e-07	0.159765	0.000703318
m_180	0.960296	1	1	1	1	1	0.83347	0.878083	1	0.870159
m_182	0.00110055	1.65351e-08	5.45772e-05	0.0704207	0.256767	0.498931	0.0862591	0.92125	0.258645	0.20238
m_187	0.0279203	0.0489929	0.00486099	0.151044	0.289852	0.181597	0.0235892	0.246663	0.662393	1
m_216	0.490893	0.0498891	0.0993163	0.223696	1	0.758161	0.968991	1	1	0.67682
m_217	0.40766	0.000895052	0.000883694	1	0.32515	0.222882	0.00178488	0.977573	0.693658	0.87886
m_224	4.84872e-08	0.0180722	0.00062745	1	0.725974	0.934155	0.0641261	0.984578	1	1
m_234	0.982707	0.978863	0.998189	0.984753	0.963746	0.968452	0.991167	0.999977	1	0.997375
m_238	0.479267	0.576945	0.695671	0.804566	0.725974	0.500055	0.966863	1	1	1
m_255	0.944841	0.623976	0.509973	0.724925	0.640658	0.883613	0.209231	0.39694	0.270051	0.541293
m_262	0.0971261	0.82895	0.897141	0.835293	0.167726	0.798169	0.925786	0.156641	0.416182	0.242638
m_267	0.892544	0.242208	0.112683	0.0263085	1	0.772204	0.157045	0.0585318	1	0.425784
m_273	0.502409	0.118654	0.105883	0.496272	0.380566	0.293057	0.0138628	0.0545835	0.737792	0.684585
m_274	0.906156	0.559749	0.0449562	0.696659	0.572193	0.206129	0.223027	0.0782219	0.574359	0.968745
m_277	0.978279	0.799372	0.213817	0.0263085	0.387367	0.772204	0.157045	0.0585318	0.742844	0.425784
m_286	0.499982	0.584061	0.267717	0.704035	0.0699776	0.047316	0.080502	0.0783257	0.248659	0.822616
m_299	0.0131726	0.163747	0.121082	0.168347	0.661794	0.0066092	0.16473	0.168023	0.111187	0.409523
m_301	1.80606e-08	0.0292289	0.0282099	0.183838	0.0329074	0.181344	7.38739e-06	0.490585	0.363437	0.0445224
m_308	0.402583	0.395616	0.576569	0.617929	0.721208	0.774127	0.87951	0.171683	0.723244	0.830323
m_309	0.847553	0.966206	0.150149	0.0510158	0.35585	0.27851	0.464152	0.034823	0.35815	0.731891
m_310	0.947782	0.843125	0.898419	0.040361	1	0.362863	0.0189316	0.84468	0.649015	0.110229
m_320	9.26858e-06	2.68553e-07	6.508e-08	0.524294	0.17744	0.674815	1.36675e-05	0.0858064	0.893006	0.981458
m_324	0.902762	0.889374	0.823551	0.876651	0.780979	0.938767	0.989947	0.981522	0.944952	1
m_325	0.990975	0.968644	0.858569	0.877179	0.810402	0.969636	0.962785	0.969187	1	0.794489
m_326	0.988123	0.72402	0.674218	1	0.791094	0.401882	0.581395	0.959969	1	0.939496
m_329	0.0435496	0.0902874	0.69279	0.82324	0.0384062	0.412714	0.0659263	0.898532	0.455777	0.938296
m_331	0.140095	0.080387	0.151592	0.292941	0.930148	0.397716	0.429113	0.998017	0.806963	0.948918
m_335	0.761736	0.81917	0.975057	0.711168	1	1	0.75189	0.820839	1	1
m_344	0.0177989	0.527624	0.824561	0.784509	1	0.459206	0.864815	1	0.340898	0.88698
m_347	0.991914	1	1	1	1	0.972014	1	1	0.0269001	1.08466e-13
m_362	0.887786	0.986159	0.993245	0.813886	1	1	1	0.793496	0.737792	0.684585
m_409	0.743513	0.935439	0.994568	0.518972	1	0.946284	0.64312	0.637262	0.752657	0.706966
m_411	0.944711	0.583201	0.941512	0.874137	0.806688	0.248146	0.960533	0.250676	1	0.789096
m_412	0.95806	0.870583	0.919467	0.162592	0.673802	0.90503	0.824715	0.0583545	0.675263	0.590486
m_416	0.824294	0.882095	0.997558	0.138799	0.211191	0.23329	0.95564	0.000399745	0.0750403	0.022455
m_428	0.999996	0.998118	0.999679	0.996076	0.932336	0.999902	0.928031	0.932771	0.987858	0.650275
m_431	0.992571	0.976554	0.86882	0.0918661	0.884749	0.23301	0.997144	0.181927	0.886094	0.477857
m_440	0.947782	1	1	0.731557	1	1	1	0.84468	1	1
m_444	0.998821	0.995733	0.992941	0.950388	1	0.542494	0.830854	0.616003	0.210422	0.79265
m_445	0.977054	0.986159	0.993245	0.496272	1	0.939304	0.995653	0.986389	1	0.908222
m_446	1	0.972573	0.919467	1	1	0.90503	0.989635	0.972956	1	0.865578
m_448	1	0.850447	0.981339	1	1	0.647754	0.796065	0.96739	1	0.850842
m_456	1	1	0.973181	0.704035	1	1	0.98051	1	1	1
m_463	0.525089	0.423323	0.556813	0.822763	0.746408	0.778956	0.288916	1.34832e-07	0.396039	0.434832
m_475	0.539577	0.394163	0.892407	1	0.640658	0.351918	0.984619	0.00403621	0.270051	0.840133
m_481	1	0.98225	0.990968	1	0.353063	0.479819	0.878449	0.000438342	0.716579	0.652591
m_491	0.957371	0.293235	0.9716	0.553133	0.0798251	0.706823	0.036776	0.296993	0.404976	0.00765553
m_495	0.297763	0.960182	0.712231	0.0079887	1	0.617205	0.356968	0.613581	0.262918	0.530976
m_499	1	0.99976	0.999941	1	1	0.995726	0.999975	1	1	1
m_500	0.909761	0.989859	0.995302	1	1	1	0.997072	1	1	1
m_503	0.939502	0.882095	0.997558	1	1	0.965686	0.988745	1	1	1
m_504	1	0.893557	0.816164	1	1	0.711482	0.699348	0.894807	1	0.626938
m_512	0.479267	0.774472	0.952777	0.804566	0.725974	1	0.994909	0.918016	1	1
m_514	0.513376	0.366452	0.141999	0.711168	1	0.60658	0.544899	0.820839	0.255787	0.828658
m_526	0.646687	0.514861	0.816164	0.440756	1	0.711482	0.0939503	0.168468	0.699556	0.351936
m_534	0.817967	0.96137	0.931595	1	1	0.842347	0.593597	0.993958	1	0.941562
m_535	0.0233343	0.407952	0.736098	1	1	1	0.985786	0.639274	1	0.84558
m_544	0.894831	0.982475	0.999118	0.906169	0.846849	1	0.980746	0.936974	1	1
m_556	0.000647876	3.73134e-08	0.000146977	0.0738916	0.131682	0.266303	0.229853	0.767897	0.132811	0.185438
m_596	0.771142	0.827498	1	1	1	0.878783	0.91228	0.960681	1	1
m_602	0.57731	0.661187	0.909515	0.744346	0.660927	0.657498	0.987862	1	1	1
m_629	0.950566	0.421678	0.182456	0.0427352	1	0.647754	0.403111	0.235276	1	0.561452
m_672	0.0152821	0.123567	0.0804135	0.110299	0.580005	0.0102121	0.156142	0.12697	0.252389	0.298025
m_684	0.499982	0.352565	0.267717	0.704035	0.619183	0.868514	1	0.812189	1	0.822616
m_702	1.05929e-05	9.17081e-06	5.81038e-07	0.809283	0.373734	0.758161	0.000473034	0.0201991	1	1
m_721	0.0249277	0.0527967	0.756796	0.726833	0.0522947	0.412512	0.0283772	0.888388	0.606171	0.879405
m_799	0.624492	0.975779	0.987017	0.424284	1	0.912452	0.674337	0.491871	0.687645	0.609035
m_810	0.499982	0.584061	0.973181	0.118165	0.619183	0.318989	0.900496	0.000151029	0.0706347	0.0066303
m_819	0.999734	0.994942	0.999771	0.974438	0.945387	0.99778	0.8088	0.952042	1	0.579483
m_826	1	0.977139	0.31074	0.380562	0.831239	0.498931	0.924612	0.189047	0.832438	0.20238
m_853	0.358821	0.255712	0.365389	1	1	0.901087	0.136715	4.99486e-06	1	0.580969
m_870	0.970863	0.85254	0.993537	0.425858	0.293072	0.908453	0.476002	0.553541	0.295122	0.120072
m_878	1	1	1	1	1	1	1	1	1	1
m_913	1	0.994558	1	0.87102	0.802902	1	0.998673	0.888531	1	1
m_948	0.15785	0.57254	0.229892	0.327952	0.478648	0.00597255	0.617422	0.065196	0.80418	0.546566
m_1034	1	0.985074	0.993937	0.912815	0.855516	0.982847	0.776782	0.859902	1	0.252157
m_1097	1	0.98225	1	0.794782	1	1	0.994037	0.758808	1	1

### Sheet: Li_et_al_2025
module id	ASC	EC	ExN	InN	MG	OLG	OPC
m_2	0.0127141	0.607489	1	0.999996	0.0204892	0.00501126	0.836257
m_3	0.0350958	0.00593077	6.96699e-19	7.20192e-12	0.446038	0.172882	0.00471066
m_4	0.991627	0.997217	0.000679082	0.0351505	0.953633	0.915209	0.876458
m_5	0.00570064	0.96989	0.732193	0.75863	0.711109	0.934931	0.943804
m_6	0.0022189	0.00245184	7.11889e-05	2.51236e-05	0.000905303	0.263829	0.015567
m_7	0.998866	0.929798	3.96496e-05	0.441326	0.993903	0.997567	0.974968
m_8	0.402377	0.276758	7.84597e-13	8.11506e-12	0.678971	0.00223227	0.0616001
m_9	0.99985	0.00525499	1	1	0.996941	0.950661	0.938574
m_10	0.911259	0.554408	1	0.264898	0.937844	1	0.142721
m_11	0.811295	0.192536	0.0965619	0.737168	0.295887	0.772354	0.262079
m_12	0.00960934	0.301575	0.0671954	0.00584388	0.683613	0.00645638	0.229975
m_14	0.527882	0.922575	0.359278	0.289951	0.486891	0.86068	0.592883
m_15	0.875295	0.649744	0.990574	0.973471	0.137584	0.398513	0.939198
m_16	0.0470732	0.886127	0.999998	0.996788	0.0776568	0.587697	0.505062
m_17	0.445565	0.189887	0.117112	0.137522	0.574303	0.424185	0.0656169
m_18	1	1	1	1	0.999912	1	0.999973
m_19	0.955573	1	1	1	0.0162882	7.58934e-08	0.253746
m_20	1	0.905614	1	1	0.99714	0.999983	1
m_21	0.212467	1	0.948007	0.886967	0.892941	0.886491	0.357938
m_22	0.802585	0.413477	0.793001	0.999886	0.863112	0.849037	0.287894
m_24	0.13209	0.797219	0.956898	0.999462	0.0198342	0.0252271	0.503893
m_25	0.983143	0.517878	0.99985	0.999711	0.925403	1	1
m_26	0.209117	0.683877	0.969155	0.302379	0.377014	0.0805922	0.786638
m_27	1.53782e-05	0.441001	0.999995	0.999522	0.291959	0.213792	0.185446
m_28	0.443551	0.427346	0.735001	0.685452	0.063513	0.00236352	0.940989
m_30	0.358295	0.436446	5.96224e-05	0.00965323	0.876365	0.531691	0.180974
m_31	0.108271	0.65179	8.33367e-07	6.36657e-07	0.334542	0.061598	0.144537
m_32	0.286364	0.246756	0.00219691	0.043364	0.750479	0.465873	0.415726
m_33	0.0758072	0.946491	1.1203e-09	1.87093e-14	0.423333	0.21912	0.0503923
m_36	0.00157096	0.221469	0.0096955	0.0224139	0.21905	0.0050541	0.376571
m_37	0.595789	0.945539	2.01769e-09	0.0444349	0.250511	0.98002	0.183944
m_38	0.989233	1	0.0262165	0.102498	0.438071	0.322982	0.299972
m_39	0.0778396	0.213641	0.889592	0.336717	0.366201	0.827428	0.0823764
m_48	0.942981	0.99704	0.00304357	0.00103018	0.85132	0.886642	0.964119
m_49	0.987407	0.623799	0.561541	0.347164	0.420496	0.579831	0.113119
m_50	0.982311	1	0.00275136	0.147171	1	0.749119	1
m_57	0.393425	0.160305	0.541479	0.988281	0.874434	0.297378	0.271555
m_59	0.215899	0.517878	0.761279	0.821174	0.728482	0.453811	0.646454
m_60	0.282664	0.958209	0.108896	0.351666	0.492842	0.0488899	0.389955
m_61	0.288846	0.93617	0.217082	0.667758	0.372643	0.996072	0.766436
m_62	0.100442	0.794532	0.0192638	0.00540607	0.426933	0.602905	0.907644
m_63	0.159605	1	0.783764	0.968112	0.950848	1	0.742222
m_64	0.334756	0.248986	0.200693	0.33072	0.728482	0.453811	0.847419
m_65	0.619834	0.822922	0.999516	0.877725	0.723351	0.969357	0.964468
m_66	0.173718	0.810044	0.734829	0.900758	0.438618	0.640808	0.384105
m_67	0.180683	1	0.996581	0.784438	0.733209	0.833398	0.505853
m_71	0.0734087	0.0141009	1.62618e-05	0.000151038	0.115604	0.171253	0.285273
m_72	0.036481	0.409466	0.0221832	0.0843497	0.00930423	0.863495	0.0455383
m_73	0.0105733	0.0423759	0.527401	0.301359	0.581647	0.489548	0.461277
m_76	0.320074	0.0917249	0.0328888	0.000906321	0.799502	0.165005	0.148135
m_79	0.0369216	0.230615	0.000193988	0.0511763	0.706816	0.993313	0.852631
m_80	0.984281	0.991323	1.46098e-05	0.332258	0.971086	0.861583	0.895582
m_82	0.999425	0.938491	0.168718	0.14217	0.940893	0.954246	0.939389
m_86	0.414733	0.141159	5.73652e-07	1.26914e-07	0.0208628	0.0485377	0.272678
m_87	0.925764	0.236097	0.00218073	0.000215078	0.754252	0.128844	0.251924
m_88	0.728306	1	0.000373626	0.000256005	0.497176	0.0241594	0.637762
m_91	0.643782	1	0.0636097	0.515841	1	0.953181	0.787173
m_92	0.44368	0.501627	0.07006	0.136211	0.919339	0.852381	0.399138
m_93	0.999856	0.0135793	1	1	0.946846	0.752386	0.891763
m_101	0.353684	0.274073	0.0147298	0.275848	0.148797	0.40066	0.507989
m_102	0.96322	0.956707	0.557722	0.881354	0.945548	0.949118	0.709139
m_104	0.853665	0.661295	0.637907	0.745776	0.799502	0.360987	0.336399
m_108	0.136111	0.156152	0.0476699	0.110821	0.602802	0.515518	0.26421
m_109	0.26796	0.600632	0.0163788	0.0151982	0.67435	0.0212374	0.240368
m_111	0.180339	0.160117	0.00979781	0.00676656	0.250511	0.214538	0.183944
m_112	0.971075	0.796234	0.288771	0.591171	0.905696	0.959348	0.58254
m_113	0.136827	0.949251	0.861358	0.677065	0.813093	0.37045	0.923187
m_115	0.173718	0.490601	0.965371	0.757945	0.915025	0.84413	0.205179
m_116	0.853665	0.290511	0.0176557	0.00232377	0.799502	0.165005	0.612005
m_122	0.53456	0.355669	0.0227672	0.0309847	0.348718	0.894046	0.015235
m_123	0.105254	1	0.614852	0.967991	0.819768	0.494674	0.93719
m_124	0.991487	0.655315	0.0817601	0.0104608	0.463877	0.882859	1
m_127	0.881401	1	0.827304	0.322671	0.505293	0.669219	1
m_128	0.500956	0.661295	0.966516	0.621244	0.210478	0.886915	0.612005
m_130	0.79295	0.816677	0.836476	0.700783	0.209876	0.568077	0.751073
m_131	0.758687	0.226379	0.917402	0.983882	0.38454	0.539428	1
m_132	0.811172	1	0.0693453	0.0244758	1	0.313469	0.566024
m_133	0.780964	0.239169	0.986659	0.996888	0.402646	0.284996	1
m_137	0.0494463	1	0.989048	0.933938	0.263389	0.52898	0.32517
m_138	0.993625	0.473778	0.0116365	0.0315258	1	1	0.954974
m_140	0.41229	0.616943	0.968554	0.751957	0.192601	1	0.205622
m_141	0.0330612	1	0.991655	0.986851	0.327849	0.937905	0.486829
m_143	0.253923	0.630323	0.99995	0.507299	0.771696	0.865131	0.853154
m_144	0.306599	0.655315	0.998886	0.995321	1	0.158362	0.87169
m_146	0.903019	0.279737	0.238115	0.387787	0.56155	0.0878086	0.757684
m_147	0.116758	0.450067	0.061126	0.120829	0.497918	0.960229	0.00277232
m_149	1	1	1	1	1	1	0.999926
m_150	0.999981	1	1	1	0.938064	1	0.979845
m_155	1	0.74407	0.999981	0.999992	1	0.935674	1
m_156	1	1	1	0.99999	1	1	1
m_165	0.609013	1	0.721127	0.607711	0.718139	0.968255	0.406632
m_167	0.470001	0.132001	0.341071	0.974242	0.84936	0.923266	0.0932776
m_168	0.952366	1	0.966516	0.999867	0.799502	0.635447	0.875947
m_170	0.0763702	0.507418	0.870908	0.960663	0.00673387	0.000999903	0.590193
m_175	0.350632	0.788959	0.885225	0.554055	0.192514	0.36812	0.567383
m_176	0.0806997	0.362045	0.218844	0.0400538	0.617141	0.0105825	0.781771
m_178	0.00164356	0.700362	0.958321	0.960432	0.529128	0.911642	0.193454
m_179	0.00244791	0.353996	0.999999	0.999044	0.278825	0.0374796	0.426393
m_180	0.456766	0.27126	0.656213	0.416777	0.0635336	0.0156349	0.862734
m_182	0.385463	0.473778	7.86635e-05	0.00912464	0.90812	0.619142	0.083702
m_187	0.241155	0.623799	2.27686e-06	4.30708e-10	0.171524	0.303962	0.113119
m_216	0.40206	1	0.00226652	6.86282e-05	0.828449	0.206783	0.390755
m_217	0.0145936	0.655315	8.87791e-06	1.24337e-09	0.20385	0.158362	0.0505095
m_224	0.887561	1	4.34031e-07	0.0135144	0.513324	0.677257	0.0700887
m_234	0.902358	1	0.028453	0.00227562	0.8162	0.937498	0.925013
m_238	0.749998	0.689682	0.0801859	0.0919128	1	0.40799	1
m_255	0.365822	0.0634404	0.0991167	0.817375	0.746707	0.109223	0.526504
m_262	0.318549	1	0.20086	0.264761	0.567091	0.251203	0.228129
m_267	0.429405	1	0.557577	0.770477	0.103564	1	0.677679
m_273	0.0716039	0.335114	0.040374	0.113081	0.0313006	0.089068	0.669993
m_274	0.0358045	0.826004	0.0449328	0.014305	0.728482	0.970421	0.646454
m_277	0.152142	1	0.452287	0.770477	0.837139	1	0.677679
m_286	0.0313072	0.582171	0.24856	0.479672	0.134989	0.247431	0.495311
m_299	0.0756003	0.0311341	7.01289e-06	0.0168589	0.216959	0.0471884	0.635213
m_301	0.140123	0.0577255	0.000192174	2.43383e-05	0.112903	0.18356	0.0810017
m_308	0.190142	0.900853	0.01423	0.0200042	0.121954	0.0860186	0.0710918
m_309	0.20955	0.125773	0.00489229	0.243104	0.0235465	1	0.304775
m_310	0.381085	0.239169	0.969767	0.832308	0.0486501	0.8501	0.263781
m_320	0.0117821	0.319472	0.000118953	0.015425	0.565907	0.982598	0.736899
m_324	0.97149	0.926503	0.0589286	0.305053	0.737052	0.408251	0.549169
m_325	0.961206	1	0.12718	0.197119	0.648996	0.951498	0.944846
m_326	0.948234	0.757179	0.881935	0.132659	1	1	0.934692
m_329	0.176165	0.074773	7.89674e-05	1.27165e-05	0.238493	0.291659	0.138955
m_331	0.866482	0.191677	0.000398895	2.04681e-06	0.928417	0.245233	0.0683408
m_335	0.746879	1	7.82506e-05	3.73437e-05	0.375398	0.00785868	0.505853
m_344	0.191261	0.296916	0.0056046	0.057603	1	0.644136	0.345502
m_347	0.998975	0.0658591	1	1	0.898035	0.588905	0.792463
m_362	0.899028	0.700362	0.322672	0.75441	0.83285	0.911642	0.669993
m_409	0.914259	0.7157	0.0671798	0.331411	0.845391	0.920512	0.426393
m_411	0.304903	0.773624	0.92592	0.476835	1	0.796299	0.94295
m_412	0.0664851	1	0.7315	0.882561	0.438071	0.0490067	0.575525
m_416	0.16827	0.421391	0.982143	0.915204	0.883863	0.785298	0.519957
m_428	0.180758	0.19696	0.000116686	0.000956217	0.125246	0.666193	0.00137235
m_431	0.0840307	1	0.77229	0.964372	0.871965	0.653442	0.882685
m_440	0.780964	1	0.723745	0.193684	0.402646	0.55996	1
m_444	0.131519	0.883845	0.777683	0.905436	0.206033	0.250416	0.221386
m_445	0.770337	0.700362	0.87746	0.113081	0.0995337	0.426516	0.902052
m_446	0.989233	1	0.0824266	0.668493	1	1	1
m_448	0.791451	0.245578	0.903668	0.45895	0.411605	0.569979	0.546564
m_456	0.897891	1	0.0151226	0.0158716	1	0.247431	0.495311
m_463	0.0382663	1	0.380241	0.428167	0.0348193	0.917659	0.685219
m_475	0.569373	0.232768	0.343224	0.409924	0.746707	1	0.526504
m_481	0.0524679	1	0.959409	0.940239	0.230633	0.898261	0.363669
m_491	0.804919	0.153844	0.0794209	0.154712	0.594882	0.120673	0.563319
m_495	0.350567	0.226379	0.0471296	0.0904287	0.740045	1	0.092111
m_499	1	1	1	1	1	1	1
m_500	1	1	1	0.999999	1	1	1
m_503	1	1	1	1	1	1	1
m_504	0.992128	1	0.999998	1	0.472324	1	0.875947
m_512	1	0.689682	0.999983	0.999944	1	0.905187	1
m_514	1	1	1	0.999925	1	1	1
m_526	0.320074	0.290511	0.22277	0.919563	0.799502	0.886915	0.0535182
m_534	0.0856778	0.761398	0.31328	0.417602	0.0584349	0.00717669	0.286347
m_535	0.107222	0.610403	0.88938	0.987685	0.402646	0.0103402	0.837519
m_544	0.0131341	0.235155	0.43806	0.00957547	0.45205	0.00620589	0.625945
m_556	0.374634	1	0.000527357	0.023634	0.819295	0.39866	0.0665718
m_596	0.350567	1	0.138073	0.0227011	0.38454	0.539428	0.826183
m_602	0.929981	0.623799	0.0319079	0.0426345	1	0.860296	1
m_629	0.599189	1	0.301192	0.846256	0.0514543	1	0.546564
m_672	0.102211	0.0424384	3.89055e-05	0.00487805	0.14641	0.133347	0.523045
m_684	0.320183	0.582171	0.000443061	0.0346969	0.134989	0.0928758	0.228204
m_702	0.0117952	0.328783	0.000425146	0.000539123	0.251123	0.908471	0.898688
m_721	0.0989373	0.111217	4.18251e-05	9.67478e-05	0.134644	0.159145	0.1383
m_799	0.837779	0.649229	0.0215224	0.206953	0.78881	0.878658	0.318178
m_810	0.897891	0.582171	0.889592	0.942131	0.726193	0.518244	0.228204
m_819	0.234419	0.260615	0.000327421	2.29645e-05	0.53555	0.894456	0.00140479
m_826	0.25161	1	0.487902	0.713514	0.685116	0.391718	0.812482
m_853	0.253923	1	0.263079	0.250713	0.0573224	0.865131	0.566024
m_870	0.761718	0.244361	0.090497	0.104897	0.465349	0.126632	0.639707
m_878	1	1	1	1	1	1	1
m_913	0.00942262	0.177238	0.280308	0.00251883	0.362889	0.00236352	0.528057
m_948	0.0969897	0.427346	0.0238736	0.021162	0.886846	0.163645	0.301252
m_1034	0.215899	0.248986	0.00557587	2.53553e-05	0.25207	0.674963	0.0016985
m_1097	0.00844544	0.3097	0.0946732	0.000256005	0.230633	0.00168621	0.637762

### Sheet: Kim_et_al_2023
module id	Astro	Endo	Excit	Inhib	Microglia	Oligo_pc	Oligo
m_2	0.00574253	2.04054e-08	1	0.99945	0.79481	0.878782	0.723657
m_3	0.872083	0.986481	7.59127e-17	2.68074e-06	0.162754	1.71807e-07	0.690434
m_4	0.976215	0.00039533	0.973691	0.957183	0.993716	0.868715	0.904215
m_5	0.00128225	1	0.546709	0.671468	0.040486	0.270794	0.989956
m_6	0.0414601	0.603886	0.00341362	3.18574e-05	0.00110528	0.903678	0.00603442
m_7	0.986141	0.999943	0.0386889	0.366706	0.700325	0.9056	0.994362
m_8	0.999507	0.999495	0.00366392	0.0315012	0.374198	0.0043315	0.118138
m_9	0.899849	3.9117e-26	0.999893	1	0.863442	0.55692	0.982572
m_10	0.180622	0.23881	0.426849	0.0243424	1	0.568574	0.883427
m_11	0.871106	0.0277662	0.831879	0.957454	0.986648	0.217755	0.670652
m_12	0.326451	4.22932e-06	0.971986	0.636318	0.0326583	0.534989	0.141161
m_14	0.952402	0.00420162	0.999859	0.967686	0.818742	0.966616	0.012799
m_15	0.723067	0.102721	0.998271	0.909141	0.457384	0.991532	0.87403
m_16	3.97904e-13	0.461478	0.995046	0.999915	0.182141	0.829485	0.473968
m_17	0.940804	0.234886	0.300357	0.0168018	0.919506	0.0275778	0.131063
m_18	0.999999	1	0.99999	1	1	1	1
m_19	1	0.625041	0.921771	0.886582	1	0.842641	5.05458e-26
m_20	0.999988	1	0.995134	0.989292	0.991503	1	1
m_21	0.771501	0.989814	0.135019	0.814665	0.214194	0.738155	0.962561
m_22	0.347379	0.995515	0.0918932	0.775744	0.948798	1	0.842602
m_24	0.808051	7.96607e-06	0.987734	0.987793	0.212267	0.912727	0.659531
m_25	0.875176	0.69954	0.76887	1	0.88903	1	0.858958
m_26	0.61601	2.06591e-05	0.998779	0.977173	0.836409	0.51726	0.897548
m_27	7.95891e-14	0.574151	0.996931	0.949415	0.955166	0.105824	0.34732
m_28	0.804791	0.000392833	1	0.830323	0.546414	1	0.0661779
m_30	0.878986	0.359855	0.00402381	0.0272362	0.187572	0.0384571	0.859761
m_31	0.898484	0.423723	0.000264739	0.00288584	0.484593	0.00618421	0.512397
m_32	0.160241	0.984768	0.00928496	0.00516308	0.612444	0.265355	0.921755
m_33	0.382558	0.988676	0.352225	0.136179	0.154981	0.0768735	0.209106
m_36	0.0497035	0.99994	0.000355368	0.586239	0.0533322	0.0857412	0.397675
m_37	0.541221	0.999914	2.89884e-06	0.0229883	0.486128	0.00282341	0.978639
m_38	1	0.581478	8.88761e-05	0.34125	1	0.274641	0.0136106
m_39	0.836671	0.268399	0.323181	0.27967	0.666173	0.222006	0.511074
m_48	0.951613	0.000674086	0.916094	0.821572	0.930279	0.699846	0.795269
m_49	0.868651	0.701764	0.389302	0.69312	1	0.633439	0.296957
m_50	0.938786	0.011137	0.957237	1	1	1	1
m_57	0.945117	0.395422	0.8354	0.815319	0.827514	1	0.289183
m_59	0.145064	0.999784	0.0468195	0.346073	0.88903	0.101839	0.96899
m_60	0.111304	0.558418	0.977858	0.894216	0.043525	0.834369	0.868403
m_61	0.19578	0.883189	0.439553	0.638832	0.665046	1	0.622007
m_62	0.0132422	1	0.176416	0.749111	0.0391565	0.931946	0.967878
m_63	0.39525	0.682701	0.949449	0.69964	0.243549	0.0045704	0.982256
m_64	0.694883	0.998921	0.571131	0.620014	0.641409	0.833898	0.443681
m_65	0.00855606	0.998803	0.910712	1	0.886554	0.830878	0.659469
m_66	1	0.993548	0.331039	0.136475	0.150915	0.0268105	0.405398
m_67	0.106704	0.610442	0.875772	1	0.673433	0.228556	0.521709
m_71	0.591811	0.998558	0.000112314	0.000112605	0.0146368	0.901768	0.0145081
m_72	0.126216	0.248118	0.551965	0.120235	0.0101441	0.95207	0.65984
m_73	0.0528626	0.461464	0.955445	0.798995	0.082639	0.744123	0.480693
m_76	0.37904	0.499986	0.101502	1	1	0.670893	0.159602
m_79	0.391985	0.846625	3.72351e-06	0.000775827	0.597496	0.922171	0.716428
m_80	0.93495	0.864965	0.478164	0.413185	0.600986	0.52947	0.979078
m_82	0.994443	0.991357	0.723616	0.999335	0.757422	0.570778	0.734843
m_86	0.978735	0.838013	0.0543584	0.11516	0.131693	0.311471	0.00812594
m_87	0.992952	0.905588	0.376658	0.258704	0.0514077	0.587624	0.971344
m_88	0.677399	0.406573	0.930024	0.746306	0.412836	0.320605	0.179599
m_91	0.820227	0.995924	0.0591943	0.840772	1	0.0686876	0.951217
m_92	0.86407	0.984465	0.346987	0.603397	1	0.246905	0.234471
m_93	0.914276	1.17237e-07	0.990267	1	0.706515	0.598351	0.901215
m_101	0.933536	0.00886088	0.707982	0.927384	0.819885	0.152364	0.0865766
m_102	0.615202	0.209523	0.931426	0.890587	0.980694	0.212192	0.985539
m_104	1	0.790704	1	1	0.743615	0.670893	0.883559
m_108	0.536121	0.1681	0.617328	0.227197	1	0.757567	0.935545
m_109	0.955963	0.00347018	0.180586	1	0.545412	0.099073	0.733055
m_111	0.376715	0.00627253	0.903475	0.455886	0.151975	0.796643	0.02645
m_112	0.632359	0.224535	0.710966	0.56854	1	0.804662	0.820634
m_113	0.564665	0.90213	0.912997	0.280813	0.308344	0.58323	0.83475
m_115	0.0520964	0.010677	0.737969	1	0.150915	1	0.963085
m_116	0.89438	0.00704309	0.920862	1	0.150839	0.670893	0.883559
m_122	0.753633	0.00617064	0.922445	0.699701	0.588975	0.938306	0.704376
m_123	0.897722	0.384152	0.99396	0.842935	0.992414	0.754572	0.0190087
m_124	1	0.123216	0.707022	0.723907	0.382247	1	0.0171583
m_127	0.685518	0.0278445	1	1	0.76522	1	0.662033
m_128	0.89438	0.956155	1	0.729685	0.743615	0.670893	0.159602
m_130	0.37055	0.0753627	0.990979	0.811319	0.407424	0.99722	0.671815
m_131	0.848113	0.783233	0.880759	1	0.680535	0.606141	0.83517
m_132	0.606234	0.00301045	1	1	0.125891	1	0.582198
m_133	0.858754	0.344246	0.890143	1	1	1	0.552674
m_137	8.9245e-06	0.0922985	0.992147	0.97214	0.161072	0.579216	0.352221
m_138	0.843535	0.892727	0.976909	1	0.321377	0.808149	0.959016
m_140	2.24055e-07	0.817413	0.712465	0.920944	0.737316	0.631116	0.984569
m_141	0.0219778	0.771483	0.830162	0.811367	0.823671	0.757567	1
m_143	0.000854819	0.0848553	0.671146	1	1	1	0.128299
m_144	0.0207941	0.3335	0.917549	1	0.382247	1	0.619294
m_146	0.917109	0.138565	0.74792	0.404662	0.656535	0.295495	0.158545
m_147	0.965135	0.304142	0.213933	0.00304377	0.957108	0.0419407	0.359488
m_149	1	1	0.99999	1	1	1	1
m_150	0.986296	1	0.971536	1	1	1	0.997585
m_155	1	1	0.958957	1	1	1	1
m_156	0.89438	1	1	0.729685	1	1	1
m_165	0.681719	0.96518	0.354979	0.608996	0.357036	0.521003	0.96675
m_167	0.044904	0.955194	0.167236	0.785815	1	1	0.715289
m_168	1	0.986452	0.235473	0.729685	0.743615	1	0.883559
m_170	0.976654	2.26037e-05	0.987478	0.963244	0.250024	1	0.781872
m_175	0.829901	0.000133912	0.973879	0.84738	0.858553	0.797499	0.9545
m_176	0.451529	0.000180546	1	1	0.505631	0.178037	0.414411
m_178	1.68413e-09	0.626111	1	1	0.780225	0.709799	0.418093
m_179	7.76423e-06	0.533198	0.947494	0.781233	1	0.0388151	0.445271
m_180	0.882215	0.0107943	1	0.71198	0.366698	1	0.601071
m_182	0.639723	0.892727	0.000290254	0.0430199	0.138972	0.0806745	0.610086
m_187	0.320344	0.383279	0.389302	0.325971	0.707436	0.0768898	0.296957
m_216	0.221959	0.857795	0.761918	0.761908	0.182623	1	0.678018
m_217	0.643213	0.885	0.443175	0.134027	0.382247	0.00445104	0.153129
m_224	0.693468	0.972078	0.0013228	0.408425	0.770332	0.0309372	0.670104
m_234	0.945444	0.0445738	0.969707	0.478702	0.88847	0.587221	0.933778
m_238	0.911934	0.195731	0.505189	1	1	1	0.193372
m_255	0.85353	0.198281	0.885547	0.67303	1	1	0.105347
m_262	0.00118731	0.426865	0.801657	1	0.478731	1	0.923293
m_267	0.455356	0.942776	0.775876	0.771774	0.449985	1	0.427204
m_273	0.035525	0.99878	0.00608339	0.422915	0.780225	1	0.908718
m_274	0.0258203	0.998921	0.76887	0.620014	0.00146205	0.833898	0.858958
m_277	0.716327	0.642677	0.775876	0.430091	0.449985	0.00796768	0.911839
m_286	1	0.998607	0.13872	0.0200406	0.666173	0.222006	0.0894926
m_299	0.596983	0.975155	0.0264866	0.0199916	0.186366	0.766782	0.000172545
m_301	0.671085	0.767172	5.44092e-06	0.00183021	0.0578887	0.776574	0.633149
m_308	0.0456534	0.26652	0.970832	0.295964	0.158771	0.906755	0.467915
m_309	0.559526	0.390121	0.458377	0.0822315	0.0028299	0.863777	0.733284
m_310	0.576641	0.810523	1	0.679868	0.69428	0.620034	0.552674
m_320	0.224998	0.912913	3.04689e-06	0.00277221	0.455865	0.87326	0.906559
m_324	0.995575	0.981115	0.716355	1	0.837104	0.494118	0.396101
m_325	0.955886	0.746109	0.67427	1	0.559197	0.786262	0.79552
m_326	0.78819	0.794946	0.840492	0.81919	0.831274	0.422198	0.939881
m_329	0.948261	0.644934	0.149787	0.510977	0.310986	0.199503	0.0132484
m_331	0.997348	0.795145	0.406915	0.324493	0.0242575	0.564036	0.882702
m_335	0.842496	0.440345	1	0.658914	0.303208	0.599006	0.0946415
m_344	0.89815	0.959892	0.106845	0.735343	1	0.100895	0.166174
m_347	0.958984	3.8254e-05	0.972783	1	0.571721	0.464215	0.805918
m_362	0.918111	0.223402	0.768989	0.766893	1	0.123535	0.908718
m_409	0.926575	0.09907	0.554023	0.444301	1	0.725038	0.708137
m_411	0.58602	0.609668	0.443562	0.531531	0.552838	0.446422	0.327775
m_412	0.615744	0.733945	1	0.120058	0.358867	0.646373	1
m_416	0.074572	0.0050211	0.966576	1	0.268061	1	0.943925
m_428	0.554838	0.000360404	0.951026	0.853612	0.725477	0.91265	0.505
m_431	0.817033	0.499601	0.984403	0.912254	0.985537	0.665248	0.0312605
m_440	0.858754	0.0286803	1	1	0.69428	1	0.552674
m_444	0.272478	0.073814	0.993553	0.474163	0.500215	0.890299	0.606316
m_445	0.446008	0.340508	0.940615	0.766893	0.780225	1	0.685777
m_446	0.615744	0.0936565	0.906757	1	0.720028	1	0.591716
m_448	0.586683	0.823103	0.378358	0.686564	0.335174	1	0.562677
m_456	0.836671	0.00218844	1	1	0.0938521	1	0.511074
m_463	0.000192201	0.0908991	0.945294	1	0.067907	0.720049	0.700835
m_475	0.00255862	0.648778	0.356354	0.67303	1	0.241694	0.840798
m_481	0.027511	0.915071	0.739574	0.746306	0.759995	0.688166	1
m_491	0.804475	0.217896	0.527227	0.458004	0.48379	0.164193	0.0521154
m_495	0.848113	0.0487014	0.880759	0.0228154	0.680535	0.606141	0.83517
m_499	1	1	1	1	1	1	1
m_500	1	1	1	1	1	1	1
m_503	1	1	0.850251	1	1	1	1
m_504	0.89438	0.999714	0.920862	1	1	1	0.883559
m_512	1	1	0.935536	1	1	1	1
m_514	0.842496	1	1	0.658914	1	1	1
m_526	0.0687779	0.893272	0.101502	0.729685	1	1	0.883559
m_534	0.793857	3.18175e-05	0.965175	0.822979	0.533376	1	0.304559
m_535	1	0.0616142	0.890143	1	0.69428	1	1
m_544	0.262053	0.000213762	1	1	0.351103	0.824672	0.234471
m_556	0.685518	0.921413	0.00118622	0.0486049	0.0546747	0.0294863	0.390494
m_596	0.848113	0.000343967	1	0.0939173	1	0.606141	0.83517
m_602	1	0.246325	0.389302	1	1	1	0.572518
m_629	0.586683	0.919644	0.894555	0.686564	0.335174	1	0.287604
m_672	0.737111	0.99613	0.0399683	0.024366	0.126778	0.856052	0.000118767
m_684	0.836671	0.590431	0.599938	0.651629	0.0938521	1	0.511074
m_702	0.0936647	0.93285	1.39169e-05	0.0532119	0.435281	1	0.905487
m_721	0.894922	0.431364	0.0619515	0.380214	0.404137	0.290106	0.0100437
m_799	0.886418	0.0590862	0.914098	0.356421	1	1	0.610264
m_810	0.261769	0.268399	0.870576	1	0.0938521	1	0.823311
m_819	0.971886	0.00119648	0.855641	0.823405	0.409375	0.748255	0.581479
m_826	1	0.340752	0.976909	0.856783	0.867608	0.808149	0.0370691
m_853	0.000854819	0.156536	0.902854	1	0.125891	1	0.582198
m_870	0.972527	0.0959748	0.563125	0.34036	0.362961	0.526458	0.120998
m_878	1	1	1	1	1	1	1
m_913	0.178389	0.000142817	1	1	0.273946	0.778427	0.157487
m_948	0.349077	0.994504	0.245446	0.25501	0.273946	0.440419	0.00216071
m_1034	0.875176	0.00444795	0.571131	0.87913	0.641409	0.531872	0.666143
m_1097	0.677399	5.15127e-06	1	1	0.166505	0.688166	0.0697822
